# Fungal biodiversity in Arctic paleoecosystems assessed by metabarcoding of lake sedimentary ancient DNA

**DOI:** 10.1101/2021.11.02.462738

**Authors:** PA Seeber, B von Hippel, H Kauserud, U Löber, KR Stoof-Leichsenring, U Herzschuh, LS Epp

## Abstract

Fungi are crucial organisms in most ecosystems as they exert ecological key functions and are closely associated with land plants. Fungal community changes may therefore help reveal biodiversity changes in past ecosystems. Lake sediments contain DNA of organisms in the catchment area, which allows reconstructing past biodiversity by using metabarcoding of ancient sedimentary DNA. We developed a novel PCR primer combination for fungal metabarcoding targeting a short amplicon to account for length bias of amplification due to ancient DNA degradation. *In-silico* PCRs showed higher diversity using this primer combination than using previously established fungal metabarcoding primers. We analyzed existing data from sediment cores from four artic and one boreal lake in Siberia. These cores had been stored for 2–22 years and examined degradation effects of ancient DNA and storage time-related bias in fungal communities. Amplicon size differed between fungal divisions, however, we observed no significant effect of sample age on amplicon length and GC content, suggesting robust results. We also found no indication of post-coring fungal growth during storage distorting ancient fungal communities. Terrestrial soil fungi, including mycorrhizal fungi and saprotrophs, were predominant in all lakes, which supports the use of lake sedimentary ancient DNA for reconstructing terrestrial communities.
