## Supplementary Table for "Fungal biodiversity in Arctic paleoecosystems assessed by metabarcoding of lake sedimentary ancient DNA"

### Sheet: S1_Primer
Table S1. Nucleotide sequences of metabarcoding primers tested in silico. Bold print indicates the primers chosen for the metabarcoding experiments; references are shown, asterisks indicate primers designed in the present study.
Designation	Sequence	Reference
NS7	GAGGCAATAACAGGTCTGTGATGC	White et al., 1990
ITSF-1	CTTGGTCATTTAGAGGAAGTAA	Gardes and Bruns, 1993
ITS1	﻿TCCGTAGGTGAACCTGCGG	White et al., 1990
ITS5	GGAAGTAAAAGTCGTAACAAGG	White et al., 1990
ITS67	ACCTGCGGAAGGATCATT	this study
NS70 *	AACCTGCGGAAGGATCAT	this study
NS241 *	GAGAACCAAGAGATCCGT	this study
ITS3	﻿GCATCGATGAAGAACGCAGC	White et al., 1990
ITS778 *	AGCATGCCTGTTTGAGTGTC	this study
ITS779 *	CATGCCTGTTCGAGCGTC	this study
LROR	ACCCGCTGAACTTAAGC	Vilgalys and Gonzalez, 1990
ITS2	GCTGCGTTCTTCATCGATGC	White et al., 1990
5.8S_Fungi	CAAGAGATCCGTTGTTGAAAGTT	Epp et al., 2012
ITS67r *	GAGAACCAACAGATCCGT	this study
ITS70r *	GAGAACCAAGAGATCCGT	this study
NS241r *	GTGAACCTGCGGAAGGAT	this study
LR3	﻿CCGTGTTTCAAGACGGG	Vilgalys and Gonzalez, 1990
ITS4	TCCTCCGCTTATTGATATGC	White et al., 1990
ITS382r *	TGCTTAAGTTCAGCGGGT	this study
LR7	TACTACCACCAAGATCT	Vilgalys and Gonzalez, 1990
References
Epp, L.S., Boessenkool, S., Bellemain, E., Haile, J., Esposito, A., Riaz, T., et al. (2012) New environmental metabarcodes for analysing soil DNA: potential for studying past and present ecosystems. Mol Ecol 21: 1821–1833.
Gardes, M. and Bruns, T.D. (1993) ITS primers with enhanced specificity for basidiomycetes - application to the identification of mycorrhizae and rusts. Mol Ecol 2: 113–118.
Vilgalys, R. and Gonzalez, D. (1990) Organization of ribosomal DNA in the basidiomycete Thanatephorus praticola. Curr Genet 18: 277–280.
White, T.J., Bruns, T., Lee, S., and Taylor, J. (1990) Amplification and direct sequencing of fungal ribosomal RNA genes for phylogenetics. In PCR Protocols. Innis, M. and Gelfand, D. (eds). London: Elsevier, pp. 315–322.

### Sheet: S2_OTUs
Table S2. Assigned OTUs
OTU	division	class	order	family	genus	species	CH12	Lama	LeLe	Kyu	BolToko	sequence
1	Ascomycota	Leotiomycetes	Helotiales	Helotiaceae	NA	NA	844723	0	0	0	0	acagtgttccctgcccttcggggtaggatcgccacccttgattattttatgagtgttgctttggcgggcctcgcggcctggccgcgccccggcttcggcgggggagcgcccgccagaggattctacaaacctgattattagtgtcgtctgagtactatataatagttaa
2	Mucoromycota	Mortierellomycetes	Mortierellales	Mortierellaceae	Gryganskiella	Gryganskiella fimbricystis	0	60977	71746	4796	69356	cataataagtgttctactgcactttttaaacaagtactcaccttgtgtgcaatgtttgctgtcgagtcgtttattcgtctcgacagcacaataccaaccttttattgtaaattttttgtctgaagctatttcgaatatataattctaaatac
3	Ascomycota	Eurotiomycetes	Eurotiales	Aspergillaceae	Penicillium	NA	0	16209	984	31873	4800	accgagtgagggccctctgggtccaacctcccacccgtgtttattttaccttgttgcttcggcgggcccgccttaactggccgccggggggcttacgcccccgggcccgcgcccgccgaagacaccctcgaactctgtctgaagattgtagtctgagtgaaaatataaattatttaa
4	Ascomycota	Leotiomycetes	NA	Pseudeurotiaceae	Pseudeurotium	Pseudeurotium desertorum	0	1	732	217098	4	aaagagacgttgcccttcggggtatacctcccaccctttgtttattatacctttgttgctttggcgggcccgtcctcggaccaccggcttcggctggtcagcgcccgccagaggacctaaaactctgtttgttcatattgtctgagtactatataatagttaa
5	Mucoromycota	Mortierellomycetes	Mortierellales	Mortierellaceae	Mortierella	Mortierella alpina	0	90775	29863	4910	24566	cataatcaagtgtttttatggcactttcaaaaatccatatccaccttgtgtgcaatgtcatctcactggaggtcaacggctgtaaaaatccgtttggtcacctttgggatttatatctactcagaactttagtgattttgtctgaaacatattatgaatacttaattcaaaatac
6	Mucoromycota	Mortierellomycetes	Mortierellales	Mortierellaceae	Mortierella	Mortierella macrocystopsis	39004	0	0	0	0	cataataagtgttttactgcactttttaaaaatcagtattcaccttgtgtgcaatgtttgctgacgagttcgcgttttttacgcgttcttggcagcataataccaaccctttattgaaattttttgtctgaagatttttgaatacataattcgaaatac
7	Ascomycota	Dothideomycetes	Pleosporales	Melanommataceae	Muriformistrickeria	Muriformistrickeria rosae	49132	0	0	0	0	accgtggggcttcggccccattgagatagcaccctttgttcatgagtacccttgtttcctcggcgggcttgcccgccagtaggacatcaaaaccctttgcagtagcagtaacttcagttaaaaacaaatattaa
8	Ascomycota	Dothideomycetes	Pleosporales	Didymosphaeriaceae	Kalmusia	Kalmusia longispora	0	27262	1169	101	14125	atcgatggccgcgccgtgagcgccctagtgcaggatcggccggccactgaccacacccttactttacgagcacctttcgttctccttcggcggggcaacccgccgctggaaccacatcaaaccttttttgcatccagcattacctgttctgataaaaaataatcgtaac
9	Ascomycota	Dothideomycetes	Pleosporales	Didymellaceae	NA	NA	30782	0	0	0	0	acctagagttgtgggctttgcctgctatctcttacccatgtcttttgagtacttacgtttcctcggtgggttcgcccgccgattggacaatttaaaccctttgcagttgcaatcagcgtctgaaaaacataatagttac
10	Ascomycota	Eurotiomycetes	Eurotiales	Aspergillaceae	Penicillium	Penicillium raistrickii	30212	0	0	0	0	accgagtgagggccctctgggtccaacctcccacccgtgtttattataccttgttgcttcggcgggcccgccgtatggccgccggggggcttctgcccccgggcccgcgcccgccgaagacatctcgaactctgtctgaagattgtagtctgagtaaaaatataaattatttaa
11	Mucoromycota	Mortierellomycetes	Mortierellales	Mortierellaceae	Mortierella	Mortierella alpina	0	33727	401	0	2	cataatcaaagtgtttttatggcacttttaaaaaaatccatatccaccttgtgtgcaatgtcatctcactggaggccagctggctgtcaaaagcccgtttggtcacctttgggatttatatctactcagaactttagtgattttgtctgaaaaatattatgaataacttaattcaaaatac
12	Ascomycota	Dothideomycetes	Pleosporales	Didymosphaeriaceae	Kalmusia	Kalmusia variispora	0	8565	1867	5541	6767	atcgatggccgcgccgtgagcgccctggtgcaggatcggccggccactgaccacacccttactttacgagcacctttcgttctccttcggcggggcaacccgccgctggaacctcatcaaacctttttttgcatctagcattacctgttctgataaaaaaacaatcgtaac
13	Basidiomycota	Tremellomycetes	Filobasidiales	Piskurozymaceae	Piskurozyma	Piskurozyma capsuligena	0	0	0	0	26363	agtgaataacatgtcaaagtctctgtttcggcaaggctttgacaatcacatccataacacctgtgaactgtaagatgcttagtgtttcggcacggcatctgccctttataaacaattaatgtaacaaatgtagtcttattataatcaataa
14	Basidiomycota	Microbotryomycetes	Sporidiobolales	Sporidiobolaceae	Rhodosporidiobolus	Rhodosporidiobolus odoratus	0	24657	0	1506	0	agtgaatattaggacgttcaatttaacttgaagtccgaactcccactttctaaccctgtgcatttgttttggttagtaggattcgtccgaaagcctcttcatttacaaacacaaagtctatgaatgtttaaactttataacaaaacaa
15	Basidiomycota	Tremellomycetes	Tremellales	Bulleribasidiaceae	Dioszegia	Dioszegia fristingensis	0	2897	1272	0	21056	aataaacggcgacgctttcgagcttagcttttatatcctatacacctgtgaactatttgcctttgggcacaaacttaaacataatgtaatgaatgtaaactattataacaaatac
16	Ascomycota	Eurotiomycetes	Chaetothyriales	Trichomeriaceae	Knufia	Knufia cryptophialidica	0	25792	0	1	0	accgagctagggttgcccagcagcccgaacctcccaaccctttgtctaatttaccttgtcgttgcttcggcagaccggttgaccttcgcgggtcttgaccgccgggggggtcacccccctggagagcgtccgccgacggcccaaccacaaactcttgtaccaaaccatgtcgtctgaattacttgattaaaatcaaaaaaacaa
17	Basidiomycota	Agaricomycetes	Agaricales	Inocybaceae	Pseudosperma	Pseudosperma sororium	0	21516	0	0	0	attgaataaacatttgataggctgttgctggcccttggtagtgtgcacgcttgtcatctatttgtttgtttttccacctgtgcacctttttgtagaccttggaatttggggactgctgtgccgcgtgccagcttttccttgtctctctctaggctctatgtttttcacatactcctacgaatgtaatagaatgttgatctgggtataaaagttatatac
18	Basidiomycota	Agaricomycetes	Hymenochaetales	Schizoporaceae	Hyphodontia	Hyphodontia pallidula	0	0	0	0	20439	atcgagtttgaagtgggtctttgagctggcttttcacgaagcaccgtgctcgggccccgctccatccactcaacccctgtgcactttcgatggcgtggtctcgttgagtgatgttccattcatttggacatcggaggtcgcgacgtcgtcttatcacaaacttattacaatagtcttgtcgaacgtggatgctcgtaagggcggaaacacaatac
19	Ascomycota	Eurotiomycetes	Eurotiales	Aspergillaceae	Aspergillus	Aspergillus versicolor	0	3517	0	9927	931	accgagtgcgggctgcctccgggcgcccaacctcccacccgtgactacctaacactgttgcttcggcggggagccctctcgggggcgagccgccggggactactgaacttcatgcctgagagtgatgcagtctgagtctgaatataaaatcagtcaa
20	Basidiomycota	Tremellomycetes	Filobasidiales	Filobasidiaceae	Filobasidium	Filobasidium oeirense	0	17848	0	0	0	aatgaatataaatcgtactgttcacgcagtatgtggggtggtgacttcggtcccgctcattcatatccataacacctgtgcactgttggatgcttgcatccacttttaaactaaacattattgtaacaaatgtagtcttattataacataataa
21	Ascomycota	Eurotiomycetes	Eurotiales	NA	NA	NA	0	279	0	13070	322	actgagtgagggccctctgggtccaacctcccacccgtgtttattgtaccttgttgcttcggtgagcccgcctcacggccgccggggggcttctgcccccgggcccgcgcccaccgaagacaccattgaactctgtctgaagattgcagtctgagcataaactaaataagttaa
22	Ascomycota	Dothideomycetes	Pleosporales	Melanommataceae	Alpinaria	Alpinaria rhododendri	14909	0	0	0	0	accgtggggcttcggccccattgagatagcaccctttgtttatgagtacccttgtttcctcggcgggcttgcccgccagtaggacattaaaaaccctttgtagtagcagtaacttcagttaataacaaatattaa
23	Basidiomycota	Agaricomycetes	Polyporales	Fomitopsidaceae	Fomitopsis	Fomitopsis betulina	0	1	0	0	11714	aatgaattatgaaaggggttgtcgctggctgttagcagcatgtgcacgctctgatcattatccatcttacacacctgtgcacacactgtaagtcggcttttgatgcaaagtaagggtcttcattgactctgcttcaaattgggagccttcttatgttttatcacacactacttcagtttaaagaatgtcaaatcgcgtttaacgcatttaaatac
24	Ascomycota	Leotiomycetes	Helotiales	Sclerotiniaceae	Botrytis	Botrytis cinerea	0	578	3276	65	6927	acagagttcatgcccgaaagggtagacctcccacccttgtgtattattactttgttgctttggcgagctgccttcgggccttgtatgctcgccagagaaaaccaaaactctttttattaatgtcgtctgagtactatataatagttaa
25	Basidiomycota	Tremellomycetes	Tremellales	Bulleribasidiaceae	Dioszegia	Dioszegia fristingensis	0	0	3	0	11379	aataaacggcgacgcttcggcttagcttttatatcctaatcacctgtgaactatttgccttcgggcacaatctaaacataatgtaatgaatgtaaactattataacaaatac
26	Basidiomycota	Agaricomycetes	Polyporales	Polyporaceae	Trametes	Trametes hirsuta	0	1	0	0	10556	aacgagttttgaaacgggttgttgctggccttccgaggcatgtgcacgccctgctcatccactctacacctgtgcacttactgtaggttggcgtgggtttctagcctccgggttggaagcattctgccggcctatgtacactacaaactcttaaagtatcagaatgtaaacgcgtctaacgcattttaatac
27	Ascomycota	Leotiomycetes	Leotiales	Leotiaceae	Alatospora	Alatospora acuminata	0	0	3227	0	0	aaagagtttagagacttcggtctactactccaccctttgtttacaataccattgttgctttggcaggcccgtcgcaagacaaccggctttggctggtcagcgcctgccagagaacctaaaactcatgtttatattattgtctgagtactatgtaatagttaa
28	Basidiomycota	Microbotryomycetes	Leucosporidiales	Leucosporidiaceae	Leucosporidium	Leucosporidium drummii	10290	0	0	0	0	agtgaatattagcgcatctacttgtagagcgtgacctccactttctaactctgtgcatttattggcggaagaactagagcaatcgaattcttctgcggctcattttataacactagttaaagtatgtaacgaaatatcgaaacaaaaaaa
29	Ascomycota	Sordariomycetes	Hypocreales	Nectriaceae	Cosmospora	Cosmospora viridescens	0	8804	0	1426	0	accgagtttacaactcccaaacccctgtgaacatacctattgttgcttcggcgggatcgccccggcgccctcgggcccggacccaggcgcccgccggaggacccaaactcttgtcttcatgagtatcttctgagtaatacaagcaaataaattaa
30	Ascomycota	Dothideomycetes	Dothideales	Saccotheciaceae	Aureobasidium	Aureobasidium leucospermi	0	532	848	2089	5944	aaagagtaagggtgctcagcgcccgacctccaaccctttgttgttaaaactaccttgttgctttggcgggaccgctcggtctcgagccgctggggattcgtcccaggcgagcgcccgccagagttaaaccaaactcttgttatttaaccggtcgtctgagttaaaattttgaataaatcaa
31	Basidiomycota	Agaricomycetes	Agaricales	Inocybaceae	Inosperma	Inosperma calamistratum	0	4743	1934	93	375	actgaagttttataatgagttgttgctggttttcgtgcacgcttgttattcttcatttctccattatttgtgcatcacttgtgtggatctttgtccaagttcatcttggacgattgggactgctttgcaaagttactatttgtggggctttccttgtatctgcatgtttttcacatacaccaaatgtttagaaggaaaaataaattgaattttatac
32	Basidiomycota	Agaricomycetes	Agaricales	Inocybaceae	Inosperma	Inosperma geraniodorum	0	3482	2393	165	0	actgaagtattataataagttgttgctggtctttcaaggacaattgtgcacacttgttattcttcatttctccattctttgtgcatcacttgtgtggatctctgtctgagttcatttcagataattaggactgcttcgcaaagttactatttgtggggctttccttgtaatcttttgatctacatgtttttcaaatacaccaatgtttaaatgtttagaaggaaaaaagttgaatctttatac
33	Basidiomycota	Microbotryomycetes	Sporidiobolales	Sporidiobolaceae	Rhodotorula	Rhodotorula kratochvilovae	0	0	0	8901	0	agtgaatctagggtgtccaatttaacttggagcccgaactctcactttctaaccctgtgcatctgttattggttagtagctcttcggagtgaactccattcacttacaaacacaaagtctatgaatgtatacaaaattataacaaaacaa
34	Ascomycota	Lecanoromycetes	Peltigerales	Peltigeraceae	Peltigera	Peltigera leucophlebia	8916	0	0	0	0	aatgagggcgtatgggctaaaaacccaaacgaacccccaatcctttgcttactgtccctcttgtggtttgcctgggcgtggctaaatcgtaacctttttaggtttcgaacagctttttatcgcccagaagattaccaaaattaaaatattctagtaatgatgtgtctgagtgaaatataaagaagcaa
35	Basidiomycota	Agaricomycetes	Agaricales	Inocybaceae	Inocybe	Inocybe whitei	7083	0	0	0	0	attgaataaacttgaacaggctgttgctggtcccctcgggggtatgtgcacgcttgtcatctttataatttctccaacctgtgcacacacttgtagaccctgaatgaatttctattcgagttggggactgctgcgctcacaattaaaagccggctttcccttgtatttttcaggtctatgtcattttttcacaacctctagaacatgtttagaatgttgaatcaggtctttgtacctataataaaagttatatac
36	Ascomycota	Saccharomycetes	Saccharomycetales	Debaryomycetaceae	Debaryomyces	NA	0	285	0	1	14	acagtattctttttgccagcgcttaattgcgcggcgaaaaaaccttacacacagtgttttttgttattacaagaacttttgctttggtctggactagaaatagtttgggccagaggtttactgaactaaacttcaatatttatattgaattgttatttatttaattgtcaatttgttgattaaattcaaaaaatcttcaa
37	Ascomycota	Eurotiomycetes	Eurotiales	Aspergillaceae	Penicillium	NA	8643	0	0	0	0	actgagtgagggcccctcggggtccaacctcccacccgtgtttaacgaaccttgttgcttcggcgagcccgcctcacggccgccggggggcatctgcccccgggcccgcgcccgccgaagccacctgtgaactcgtctgaagtatgtagtctgagacaattattaaattaattaa
38	Basidiomycota	Tremellomycetes	Tremellales	Bulleribasidiaceae	Vishniacozyma	Vishniacozyma victoriae	0	121	956	786	784	aatagtgccctctgatgcaaatcattgggttagatctgctctcttcgcaagaagagggtttccatacacaccgtgaactgtggcttcggccatcacaaactgttagtaatgaatgtaatatcataacaaaaacaa
39	Ascomycota	Dothideomycetes	NA	Gloniaceae	Cenococcum	Cenococcum geophilum	0	0	3179	1133	0	acagaaagtaaacgcggatcaaaccgcgaacttctaaacctttgacgattgactcatgttgcctcggcgggttctcccgccagaggatacatcaaaactcctgttttaacggtgttgtctgagctacaagcaacgaatcaa
40	Ascomycota	Eurotiomycetes	Eurotiales	Aspergillaceae	Penicillium	Penicillium parviverrucosum	0	0	0	8334	0	accgagtgagggccctctgggtccaacctcccacccgtgtctatcgtaccttgttgtttcggcgggcccgccacttgtggccgccggggggcacctgcccccgggcccgcgcccgccgaagacaccattgaacgctgtatgaagattgcagtctgagcttattagctaaattaattaa
41	Ascomycota	Eurotiomycetes	Eurotiales	Aspergillaceae	Aspergillus	Aspergillus caesiellus	0	2309	730	0	0	accgagtgcgggccctctgggtccaacctcccatccgtgtctcttgtaccctgttgcttcggcgggcccgccttcatggccgccggggggctctctagcccccgggcccgcgcccgccggagactccaacattgaacactgtctgaagtttgcagtctgagttttcataaaagaaaaatcgttaa
42	Ascomycota	Leotiomycetes	Helotiales	Discinellaceae	Pezoloma	Pezoloma marchantiae	7156	0	0	0	0	acagagttcatgccctcacgggtagatctcccacccttgaatactataccttcgttgctttggcaggccgtggaaacaccacgggcctcggctagtgcgtgcctgccagaggaaacacaactctgtttttagtgatgtctgagtactatataatagttaa
43	Ascomycota	Eurotiomycetes	Eurotiales	NA	NA	NA	6337	0	0	0	0	actgagtgagggccctctgggtccaacctcccacccgtgtttattgtaccttgttgcttcggtgcgcccgcctcacggccgccggggggcttctgcccccgggtccgcgcgcaccgaagacaccattgaactctgtatgaagattgcagtctgagcgaaaactaaataagttaa
44	Basidiomycota	Agaricomycetes	Agaricales	Inocybaceae	Inocybe	Inocybe giacomi	7215	0	0	0	0	atcgaaataaatctgaacaggctgttgctggtcggaagacatgtgcacgcttgtcctctttatttttccaactgtgcacatattgtagacctttttgagagaatgatggccaaggtctatgttacatttaacaacttgttgtagaatgggggatatgaaacaaatatac
45	Mucoromycota	Umbelopsidomycetes	Umbelopsidales	Umbelopsidaceae	Umbelopsis	Umbelopsis vinacea	0	7173	0	0	0	accaaaagataatctttcaacattgaaagatcttacctttgtgctggctttgacagttttgtacttttggggctttaaaatggttcagtagttaaaggagggagcaatcctttttttatgctactgggtcggccccaaataatcatatcatcctttaaaattttttctgattaattaacacatgattttaataatctgtttaaaac
46	Basidiomycota	Microbotryomycetes	Sporidiobolales	Sporidiobolaceae	Rhodosporidiobolus	Rhodosporidiobolus colostri	0	0	56	0	6226	agtgaataacaggacgttcaatttaacttgaagtccgaactctcactttctaaccctgtgcatttgttttggttagtagaatgcttgcgttcgaacacctcttcattttacaaacactaagtcaaagaatgtttaaattttataacaaaacaa
47	Mucoromycota	Umbelopsidomycetes	Umbelopsidales	Umbelopsidaceae	Umbelopsis	Umbelopsis ramanniana	0	0	0	0	245	accaaaagataatctttcaaatcgaaagatcttttcctttgtgctggctttgaccgtatgtaattttgggacttaaacatggtagcttttttgttaccggtcccaaaaacaattatatcatccttatgaaaaacttactgaacaactaaacaatgattttaataatctgtttaaaac
48	Ascomycota	Lecanoromycetes	Peltigerales	Peltigeraceae	Peltigera	Peltigera leucophlebia	0	2695	3585	482	0	aatgagggcgtatgggctgaaaacccaaacgaacccccaatcctttgcttactgtccctcttgtggtttgcctgggcgtggctaaatcgtaacctcttcaggtttcgaacagccttttatcgcccagaagactaccaaaattaaacattctagtaatgatgtgtctgagtgaaatataaagaagcaa
49	Basidiomycota	Tremellomycetes	Filobasidiales	Piskurozymaceae	Solicoccozyma	Solicoccozyma aeria	0	0	10	0	6329	agtgaattaaacatgcttggtgtcttcgcttcggcaaggcccttgcttaactcacatcccaacacctgtgaactgtaaggcgcatgactaggttcgcccaagtcatcgtctgccctttttaacaaacaattaatgtaacaaacgtagtcttattataacctaataa
50	Mucoromycota	Mortierellomycetes	Mortierellales	Mortierellaceae	Podila	Podila humilis	5360	0	0	0	0	cacaatgagtgttttatggcactctttaaaaatccatatccaccttgtgtgcaatgtttgttgggagagaggcaactctttcccttcacaaatatcaacctatatctttaacaacattcgtctgataacatattatgaatatacttaattcaaaatat
51	Ascomycota	Eurotiomycetes	Eurotiales	Aspergillaceae	Penicillium	Penicillium kongii	0	39	0	150	5728	accgagtgagggccctctgggtccaacctcccacccgtgtttatttaccttgttgcttcggcgagcctgccttttggctgccgggggacgtcagtccccgggtccgtgctcgccggagacaccttagaactctgtctgaagattgtagtctgagattaaatataaattatttaa
52	Basidiomycota	Tremellomycetes	Filobasidiales	Filobasidiaceae	Naganishia	Naganishia albida	0	6495	0	0	0	aatgattgaccgtctgtcgagcttgctcacaggcacatcatatccataacacctgtgcacttgtcggatggcttagtgaagaccgcaaggttggatctatccatctactttacataacaattctgtaacaaatgtagtcttattataacataataa
53	Basidiomycota	Microbotryomycetes	Sporidiobolales	Sporidiobolaceae	Sporobolomyces	Sporobolomyces roseus	0	6144	0	28	0	agtgaataaatagggtgtccaatttaacttggaacccgaccttctcacatctaaccctgtgcatctgtattaatggcgagcaattttcggattgtgagccatttcactttataaacactagtctatgaatgtaaaatttttataacaaataaa
54	Ascomycota	Leotiomycetes	Helotiales	Hyaloscyphaceae	Hyaloscypha	Hyaloscypha finlandica	6050	0	0	0	0	aaagaatcgccccgttttttgaaatgggttctattcccaaaccgtgtatacatacctttgttgctttggcaggccgccttttaggcgtcggctccggctgactgcgcctgccagaggacccaaactcttttgtttagtgatgtctgagtactatataatagttaa
55	Basidiomycota	Tremellomycetes	Filobasidiales	Filobasidiaceae	Filobasidium	Filobasidium wieringae	0	2074	0	0	2583	aatgaaaatgtgttgccggggcccataatcccggcactaaccttcttatccataacacctgtgcactgttggatgcttgcatccacttttatactaaacaatttgtaacaaatgtagtcttattataattaataa
56	Ascomycota	Leotiomycetes	Helotiales	Lachnaceae	Lachnum	Lachnum carneolum	3172	0	0	0	0	acagagttcatgcccttcggggtagatctcccacccttgtgtatcattatagaatgttgctttggcgggccgcgcgcctggcgtgcctggattcgcgtccagcgtgcccgccagaggacccctaaactctgaatgttagtgtcgtctgagtactattaaatagttaa
57	Basidiomycota	Agaricomycetes	Agaricales	Cortinariaceae	Cortinarius	NA	5439	0	0	0	0	attgaataaacctgatgggttgttgctggttctctagggagcatgtgcacaccttgtcatctttatatctccacctgtgcactttttgtagacctttcaggtctatgttgcttcatttaccccaatgtatgttaatagaatgttgtgactatataatatatac
58	Ascomycota	Leotiomycetes	Phacidiales	Phacidiaceae	Allantophomopsis	Allantophomopsis cytisporea	5410	0	0	0	0	aatgagatcatgcccctcggggtagacctcccaccctttgtttacaatacctttgttgctttggcggccccgtcgcaagacaaccggctccggctggtcagcggccgccagaggactcaaaactcatattatcattgtcgtctgagtactatataatagttaa
59	Ascomycota	Leotiomycetes	Helotiales	Lachnaceae	Lachnum	Lachnum fuscescens	0	0	0	5163	3	acagagttcatgccctaacgggtagatctcccacccttgtgtaatataaatatctgttgctttggcgggtcgcgagcttaccctcgccctgtgtacccgccagaggaccaataaactctgaatgttagtgtcgtctgagtactatataatagttaa
60	Basidiomycota	Tremellomycetes	Filobasidiales	Piskurozymaceae	Solicoccozyma	Solicoccozyma terricola	3192	0	0	0	0	agtgaattgaatatgttagcggacctcttcggagtccctagcatcaaatcatatccataacacctgtgaactgtaaggctgtcttgaaaacgaaagtgattagagcgcctgcccattttatacaaacattaaagtaacaaacgtagtcttattataatctaataa
61	Basidiomycota	Tremellomycetes	Filobasidiales	Filobasidiaceae	Naganishia	Naganishia liquefaciens	0	3034	0	399	552	aatgattaactgtctgtcgagcttgctcacagacttatcatatccataacacctgtgcacttgtcggatggcttagtgaagaccgcaaggttggaactatccatctactttacataacaatttagtaacaaatgtagtcttattataacataataa
62	Basidiomycota	Agaricomycetes	Agaricales	Schizophyllaceae	Schizophyllum	Schizophyllum commune	0	0	1	0	4074	aacgaatcaaacaagttcatcttgttctgatcctgtgcaccttatgtagtcccaaagccttcacgggcggcggttgactacgtctacctcacaccttaaagtatgttaacgaatgtaatcatggtcttgacagaccctaaaaagttaatac
63	Ascomycota	Dothideomycetes	Venturiales	Venturiaceae	Venturia	Venturia catenospora	0	2067	1130	0	0	aatgggttaccgccttcgggcacacccccaccctttgtaactgcggcccggattcggcgcctggcggggaccaccctccgttcgcggggggccccgcctgccggaattagccaaccctgcctagaaaattgaagtctgagaacaagttaaattaaacaa
64	Basidiomycota	Agaricomycetes	Agaricales	Tricholomataceae	Clitocybe	Clitocybe nebularis	0	47	0	0	3658	attgaataaacttggttgggttgatgctggcctctcggggcatgtgcacgcctaccgccatttttaccacctgtgcaccttttgtagacctggatatctctcgaggaaactcggtttgaggactgctgtgcgtaagccagctttccttgcatttccggtctatgttttcatataccccattagaatgttatagaatgtcattaatgggcttcattgcctttaaaattaatac
65	Basidiomycota	Agaricomycetes	Agaricales	Inocybaceae	Inocybe	Inocybe sindonia	0	563	2458	16	10	atcgaatacacttgagcaggctgttgctggcccttggggggtatgtgcacgcttgtcctttgttatttctccaacttgtgcacattttgtagaccctggagctttcatggatttaatttaaattcgagtcgggactgctgttgcttccctttgtgaagccggctttgccttgcatctccaggtctatgtcatttttatcacaacctcatgtttagaatgttggatcagaaatggaaaaaaaaatatac
66	Mucoromycota	Glomeromycetes	Diversisporales	Diversisporaceae	Diversispora	Diversispora varaderana	0	8	0	6	3079	aaaaaatctttatccgggaattcgtttcgttttcccggattatttgtattcaaatcccactctttataaatatattaattatataaaacaaaaataaaaaagaa
67	Mucoromycota	Mortierellomycetes	Mortierellales	Mortierellaceae	Mortierella	Mortierella zonata	1986	0	0	0	0	cataataagtgttttatggcactttttaaatccatatccaccttgtgtgcaatgtcagtcggtcttctttatggagatcggccaaacatcaacctaattttttaactctttgtctgaaaaatattatgaataaaataattcaaaatac
68	Basidiomycota	Agaricomycetes	Agaricales	Clavariaceae	Clavaria	Clavaria sphagnicola	2873	0	0	0	0	atcgatttttaaagatgtgctggcactccttcaccggtttgcatgtgcactctgcaaaatctccttctcttaccccactgtgcacacccaagtagacaaacagagttacagagcaatctgtgtaattcctgatttgcctatgtttttatcaaacaccaatgacaatctcagaatgatctatatagtaagcttttaacaagctgaaatttaatac
69	Basidiomycota	Agaricomycetes	Agaricales	Inocybaceae	Inocybe	Inocybe lacera	2099	0	0	0	0	attgaataaacttgatcaggttgttgctggctctactgagcatgtgcacacttgtcatctttacttttccccactgtgcacatattgtaggcctggaattcttctcattattttgtatagattgaggactgctgtgcttcagccagcttttccttggctttccaggtctatgtttacctttacaacctctgaatatgtttagaatgttggaatataatataatatac
70	Basidiomycota	Agaricomycetes	Russulales	Russulaceae	Russula	Russula pascua	0	392	2247	0	0	atcgtacaaccgaggtgcaaaggctgtcgctggccctcaaaggtcgtgcacgcccgagcgctctcacacaatccatctcacctttgtgcatcaccgcgtgggtcccctttgcgggagggcttgcgttttcacataaaacttgatacagtgtagaatgtttcttttgcggtcacacgcaatcaatac
71	Basidiomycota	Tremellomycetes	Filobasidiales	Filobasidiaceae	Goffeauzyma	Goffeauzyma gilvescens	2596	0	0	0	0	aatgaattctgagtaggctctgcctctcacccttcatatccataaacacctgtgcacagtcggacccttgagtctttcgggactcctggtgtcttgacgatcttatcaaacaacaatgtaaccaatgtaatcattattataacataataa
72	Mucoromycota	Mortierellomycetes	Mortierellales	Mortierellaceae	Mortierella	Mortierella alpina	0	2031	0	34	0	cataatcaagtgtttttatggcactttcaaaaatccatatccaccttgtgtgcaatgtcatctctctgggggctgccggctgtcaaaagccgtgtggtcacctttgggatttatatctactcagaactttagtgattttgtctgaaacatattatgaatacttaattcaaaatac
73	Basidiomycota	Tremellomycetes	Tremellales	Bulleribasidiaceae	Vishniacozyma	NA	0	0	0	2395	3	aatgatgccctcgaagtctttggactggtagggtctgtgtcggtctcttcggagccgaccttatctcacacaccgtgaacagtggcttcggccatttacacaaactgttagtaatgaatgtaacatcataacaaacataa
74	Mucoromycota	Mucoromycetes	Mucorales	Mucoraceae	Mucor	Mucor hiemalis	1381	0	0	0	0	aaataatttagatggcctcctagaacttgttctagttaggttcattcttttttactgtgaactgttttaattttcagcgtttgaggaatgtcttttagtcatagggatagactattagaatgttaaccgagctgaagtcaggtttagacctggtatcctattaattatttaccaaaagaattcagtattattattgtaacataagcgtaaaaaacttataaaac
75	Basidiomycota	Agaricomycetes	Agaricales	Physalacriaceae	Cylindrobasidium	Cylindrobasidium evolvens	0	0	1255	0	824	aatgaaataatactttgcagcttcaagttgttgctggtctttaacaagacatgtgcacacttgttgttgtgaatattcatccacctgtgcacttctgtaagtctggaaaattatcatgaagtttactttgtggtttgaaaggttgcttttttaaagctccttttgactttccaggcttatgaattcatatactctttgtatgtcatgaatgtcttgtttactggacttatgtcctctaaaactatatac
76	Mucoromycota	Mortierellomycetes	Mortierellales	Mortierellaceae	Podila	Podila horticola	1395	0	0	0	0	cataataagtgttttatggcactttttaaatccatatccaccttgtgtgcaatgttttgaaaatcgccttcatggtggttttttaattacatcaaccaattttaacaaatttgtcttaaaaattcttgaataaatataattcaaaaaac
77	Basidiomycota	Agaricomycetes	Agaricales	Cortinariaceae	Cortinarius	Cortinarius praestigiosus	2053	0	0	0	0	attgaaataaacctgatgggttgttgctggttctctagggagcatgtgcacgccttgtcatctttatatctccacctgtgcactttttgtagacccttccaggtctatgttgcttcatttaccccaatgtatgtcaatagaatgttgtgcctataataatatatac
78	Ascomycota	Eurotiomycetes	Eurotiales	Aspergillaceae	Penicillium	Penicillium melinii	1355	0	0	0	0	accgagtgagggccctctgggtccaacctcccacccgtgtttatcgtaccttgttgcttcggcgggcccgcctcacggccgccggggggcttctgccctctggtccgcgcccgccgaagacaccattgaacgctgtctgaagattgcagtctgagcaattagctaaataagttaa
79	Ascomycota	Leotiomycetes	Helotiales	Mollisiaceae	NA	NA	1791	0	0	0	0	acaagtgaggctaccgaacgttggaaacagcggttaggagcttacacccacccgtgtttacatactattgttgctttggcgggccgtggcctccaccgtgggctctgctcgtgtgtgcccgccagaggaccaaactctgaatgttagtgatgtctgagtactatctaatagttaa
80	Basidiomycota	Tremellomycetes	Cystofilobasidiales	Cystofilobasidiaceae	Cystofilobasidium	Cystofilobasidium infirmominiatum	0	436	0	4	2	agagatttcgccctccggggctctctttttcttcacacacccctgtgcactttggctgccgcttcattgcggtggtcttttataattaccatacccatatacacaagtcattgaatgtaaaatcgttataaactaatat
81	Basidiomycota	Microbotryomycetes	Sporidiobolales	Sporidiobolaceae	Rhodosporidiobolus	Rhodosporidiobolus oreadorum	0	1569	0	15	58	agtgaattataggacgtccaatttaacttggagtccgaactctcactttctaaccctgtgcatttgttttggttagtaggatgcttgcgtctgaacacctcttcattttacaaacactaagtataagaatgtttaaattttataatcaaataa
82	Basidiomycota	Agaricomycetes	Agaricales	Inocybaceae	Inocybe	Inocybe mixtilis	1621	0	0	0	0	atcgaataaaacttgaacaggctgttgctggctccctcggatgcatgtgcacgcttgtcatttttatctcatttctcctctgtgcaccaactgtaggcctggagtttggattgaaatcctttcaggtctatgtttttacaatctctcaatgtgtttggaatgtcgagttgcataatatatacatac
83	Mucoromycota	Glomeromycetes	Diversisporales	Acaulosporaceae	Acaulospora	Acaulospora punctata	0	1	0	0	1546	agaaattttatgtattcaaaaattttaaatctttttttaatttaaaaaaatcgaaataaattattaagat
84	Ascomycota	Saccharomycetes	Saccharomycetales	Pichiaceae	Nakazawaea	Nakazawaea ernobii	1535	0	0	0	0	acagtattctattgcctgcgcttaattgcgcggcgataaaccttacacactttgtttttattattaaagacaccattgctttggtggatgagtgtaaaagcttgtccgccagaggttaaattaaactcaattatttaaaggtaactttttaaattgtcaataataatttgtctgattaatttcaggtgaaacaaatatttaa
85	Ascomycota	Dothideomycetes	NA	NA	NA	NA	0	821	5	1	628	acaagtgaccccggtcttaccaccgggatgttcataaccctttgttgtccgactctgttgcctccggggcgaccctgccttcgggcgggggctccgggtggacacttcaaactcttgcgtaactttgcagtctgagtaaacttaattaataaattaa
86	Ascomycota	Leotiomycetes	Erysiphales	Erysiphaceae	Podosphaera	NA	1344	0	0	0	0	actgagcgcgaggccccgcagcgcgcaagctctgcggcggttgaccctccacccgtgtgaactcttatctgttgctttggcgggccgggctcgacctgccggctccggctggcgagtgcccgccagagaagccccaactcgtgctgtgagtgttgtctgaggaaatgtggaattagtaa
87	Mucoromycota	Olpidiomycetes	Olpidiales	Olpidiaceae	Olpidium	Olpidium brassicae	0	0	1261	20	0	aataaatgcttcattgcatccaccttttgtgcaccgtaaattttcacttaaactttgtctgatttatatttgttctgaaaggaacatgaattgtaatctaatac
88	Basidiomycota	Tremellomycetes	Tremellales	Bulleribasidiaceae	Dioszegia	Dioszegia fristingensis	1224	0	0	0	0	aataaacggcgaagcgcaagcttagcttttatatccttataacacctgtgaactatttgccttcgggcacaaacttaaacataatgtaatgaatgtaaactattataacataatac
89	Basidiomycota	Tremellomycetes	Tremellales	Bulleribasidiaceae	Hannaella	Hannaella zeae	1206	0	0	0	0	attaaatgttactccggtaactttataatcccttaacacctgtgcattttgtcgcttcggcgatattatacaaacatcagtgtaatgaatgtaaattattataacaaatac
90	Ascomycota	Dothideomycetes	Venturiales	Venturiaceae	Fagicola	Fagicola fagi	1048	0	0	0	0	aatgggttaacgcctccgggcacaatccccaccctctgtaaccgcggcccggattcggcgcctggcggggagcaccgcccgttcgcgggcggccccgcctgccggaattagccaaccctgcctggaaaattgaagtctgagaacaagttaaattaaacaa
91	Basidiomycota	Tremellomycetes	Trichosporonales	Trichosporonaceae	Cutaneotrichosporon	Cutaneotrichosporon curvatum	0	0	0	25	859	agtgatttgccttcgggctaaactatatccataacacctgtgaactgttgattgacttcggtcaatatttttacaaacattgtgtaatgaacgtcatgttataataacaaatat
92	Mucoromycota	Mortierellomycetes	Mortierellales	Mortierellaceae	Mortierella	Mortierella sarnyensis	864	0	0	0	0	cataataagtgtttatggcacttcttaaatccatatccaccttgtgtgcaatgtcagtcgttttctttatggaatcgaccaaacatcaacttatttttttaactatctgtctgaaaactattatgaataaaaaattcaaatac
93	Basidiomycota	Agaricomycetes	Agaricales	Inocybaceae	Inocybe	Inocybe praetervisa	844	0	0	0	0	atcgaataaaacttgaacaggctgttgctggctccctcggatgcatgtgcacgcttgtcatttttatctcatttctcctctgtgcaccaactgtaggcttgaaatcctttcaggtctatgtttttacaatctctcaatgtgtttggaatgtcgagttgcataatatatacatac
94	Basidiomycota	Agaricomycetes	Boletales	Suillaceae	Suillus	Suillus viscidus	550	0	0	0	0	atcgaattataatccggcgaggggaaagaggggagttgtcgctggccttttactgggcatgtgcacgctttccttggaacctaagccttatgggcgcggggcgacccgcgtcttcatatacctcttcgtgtagaaagtctttgaatgtttatactatcatcgagtcgcgacttctaggagacgcggttctttgagacaaaagttattac
95	Basidiomycota	Agaricomycetes	Agaricales	Cortinariaceae	Phaeogalera	Phaeogalera stagnina	0	0	750	0	0	attgaatgaacttgatgtggtagtagctggctctctcgggagcatgtgcacacccgtcatctttatatctccacctgtgcaccttttgtagacctggatttttttgaaactatcagaggcaactctgtcgggaggaatgccgtcgctgtcaagccggctttccttgtaatgattatttccaggcctatgtttttcatataccccatagtatgtaaacgaatgtatcaatgggcttcgtgcctataaactatatac
96	Ascomycota	Dothideomycetes	Pleosporales	Didymosphaeriaceae	Paraphaeosphaeria	Paraphaeosphaeria michotii	0	0	0	0	741	atccatccaaaaccaggtgcggtcgcggcctccgggtgaaaacctgggtggtttcgcgccgcattcctgcaccctttttttacgagcacctttgttctccttcggcggggcaacctgccgctggaacttaataaaaccttttttgcatctagcattacctgttctgatacaaataatcgttac
97	Ascomycota	Lecanoromycetes	Lecanorales	Parmeliaceae	Flavocetraria	Flavocetraria cucullata	721	0	0	0	0	actgagagaggggcttcgcgctcccgggggtttcggcctctagctcttcacccattgtctacatacctttgttgctttggcgggcctcgggcaccgtcccgtgtcgactgactggtcggcgagcgcccgtcagaggccaatcaaattctatttatcagtgatgtccgagcaaaaacacaataatcaa
98	Ascomycota	Leotiomycetes	Helotiales	Discinellaceae	Lemonniera	Lemonniera centrosphaera	357	0	0	0	0	acagagttcatgccctcacgggtagatctcccacccttgaatattataccttagttgctttggtaggccgtggaaacactatgggctccggctcgtacgtgcctaccgaaggaaacaaactctgtttttagtgatgtctgagtactatataatagttaa
99	Basidiomycota	Agaricomycetes	Russulales	Russulaceae	Russula	Russula alnetorum	0	584	6	0	0	atagtacaaccgaggcgcgagggctgtcgctgaccttttcaggtcgtgcacgcccgagtgctctcacacatccatctcacccctatgtgcaccaccgcgtgggtccccctttggcttgttcggaggggggcttacgttttcacacaaactttgtatgcagtgtagaatgtatttttgttttgcgatcacgcaatcaatac
100	Mucoromycota	Glomeromycetes	Diversisporales	Acaulosporaceae	Acaulospora	Acaulospora nivalis	640	0	0	0	0	agaaattttttatgtattcaaaaattttccaatctttctatctaaaaaatattataaatgtataaatcatgagat
101	Ascomycota	Eurotiomycetes	Chaetothyriales	Herpotrichiellaceae	Capronia	Capronia pilosella	603	0	0	0	0	aaagagttagggtcttctaggcccgacctcccaaccctgtgtttaacaaaccatttgttgcttcggcgagcccgtctttattgaccgccggaggaccgtcgagagacgccctctggccagtgcccgccgatggccaactatacctaaactctgaataaacatgcctatgtctaagtaatttattaaataaattaa
102	Ascomycota	Eurotiomycetes	Verrucariales	Verrucariaceae	Verrucaria	Verrucaria alpicola	0	0	595	0	0	atcgagtttgggtcccctgggccccctctccaacccttgtctattctaccacgttgcttcggcgggcccgtccctcaccggaccgccggggattcacgtccctggcccgcgcccgtcagtagcccccccctaaaactctctgaatcgtgtcgtctaagcaagctataataactaa
103	Basidiomycota	Tremellomycetes	Filobasidiales	Filobasidiaceae	Naganishia	Naganishia globosa	0	0	0	552	0	aatgaatacagatgcctgtcgagcttgctcacgggttttctatcatatccataacacctgtgcacttgttggatgttctaaagacgtaggcttaaagctgaagtcaatagtcatccacttacactaaacaataatgtaacaaatgtagtcttattataacataataa
104	Ascomycota	Lecanoromycetes	Lecanorales	Parmeliaceae	Alectoria	Alectoria ochroleuca	527	0	0	0	0	accgagagaggggcctcgcgctcccgggggcttcggcccccaactcttcacccattgcgtacctactttgttgctttggcgggccctggggctcgccccgcgccggctttcgggccggtgagcgcccgccagaggcccattaaaatctgctcaataagtgccgtcagagtaaaaaacacaatagcaaa
105	Ascomycota	Saccharomycetes	Saccharomycetales	Debaryomycetaceae	Teunomyces	Candida sake	492	0	0	0	0	aaagtttgcttaattgcattacacatgtttttttagagaacttgcttgcaagaacactaataatttattcagtcaaaactaactaatatcaa
106	Ascomycota	Lecanoromycetes	Peltigerales	Peltigeraceae	Peltigera	Peltigera leucophlebia	489	0	0	0	0	aatgagggcgtatgggctgaaaacccaaacgaacccccaatcctttgcttactgccccttcttgtggtttgcttgggcgtggctaaatcgtaaccttttttaaggtttcgaacagcttttttatcgcccaaaagactaccaaaattaaacattctagtaatgatgtgtctgagtgaaatataaagaagcaa
107	Basidiomycota	Agaricomycetes	Agaricales	Hygrophoraceae	Arrhenia	Arrhenia velutipes	479	0	0	0	0	aatgaatttaaatggttgtagctggcttttcggagcatgtgcacaccttttaatcttcaaattctacacctgtgcacccactgtaggctggtttcaaaagagactagtctatgtttttaacacaccctttaaaaagtttatgaatgtaacaatgtgggctttaatgcctttaaatctatac
108	Basidiomycota	Agaricomycetes	Agaricales	Inocybaceae	Pseudosperma	Pseudosperma sororium	468	0	0	0	0	attgaataaacttgaacgggctgttgctggcgtcctctggggcgcatgtgcacgcctgtcatctttatttctccaactgtgcacttattgtcgacctgaagggttcttcgaattgttttcgagttgggggactgctgtgcttataaagagtcggctttcccttgtatttttcaggtcgatgtcattttcacaaacctatgaaacctgtttagaatgttgaatcaggtccttttgtacctataaagttaaatatac
109	Ascomycota	Eurotiomycetes	Eurotiales	Aspergillaceae	Aspergillus	Aspergillus fumigatus	0	460	0	0	0	accgagtgagggccctctgggtccaacctcccacccgtgtctatcgtaccttgttgcttcggcgggcccgccgtttcgacggccgccggggaggccttgcgcccccgggcccgcgcccgccgaagaccccaacatgaacgctgttctgaaagtatgcagtctgagttgattatcgtaatcagttaa
110	Basidiomycota	Agaricomycetes	Agaricales	Inocybaceae	Inocybe	Inocybe multifolia	0	2	32	140	0	attgaataaaacttgagcaggctgtctgctggcccccttcctgggggtatgtgcacgcttgttctttgttatttctccaacttgtgcacattttgtagaccctggagctttgtggatttaacattccgagtcgggactgctgtgcttcctctttgtgaagtcggctttgccttgcatctccaggtctatgtcattgtttttttcacaaccatgtttagaatgttgggatcaggtctttttgtacctatagaaatgaaatatac
111	Ascomycota	Saccharomycetes	Saccharomycetales	Pichiaceae	Pichia	Pichia membranifaciens	0	0	0	0	0	actgtgattttttaacaccacactgtgtgggcgcacgaaacacataaactatagtataacagcagtcaacaaaagatctaaaagaataa
112	Basidiomycota	Agaricomycetes	Agaricales	Inocybaceae	Pseudosperma	Pseudosperma flavellum	307	0	0	0	0	attgaataaacgtgatgggttgttgctggctctccttgggcatgtgcacacttgtcgtctttatttctccacctgtgcactttttgtaggccctagagaagtgattgtctgataaaatcagatagattgaggactgctgtgtctttcaaagggaccagctttgccttgtgtatctaggttctatgttattcacatactcctatgaatgtaatagaatgttgacctgggtctttgtacctacaaagttatatac
113	Basidiomycota	Tremellomycetes	Tremellales	Bulleribasidiaceae	Vishniacozyma	Vishniacozyma carnescens	0	386	0	0	0	aataatgctctctggcttcggtcagttgagttcaatgagtgccttctcttcggagttggccatccatacacaccgtgaactgtggcttcggccatcacaaactgttagtaatgaatgtaatatcataacaaaaacaa
114	Basidiomycota	Tremellomycetes	Filobasidiales	Filobasidiaceae	Naganishia	Naganishia antarctica	0	100	0	0	107	aatgattgtatgcctgtcgagcttgctcacaggattttactcatatccataacacctgtgcacttgtcggatggcttagtgaagaccgcaaggttggaactatccatctactttacataacaatcctgtaacaaatgtagtcttattataacataataa
115	Ascomycota	Leotiomycetes	Helotiales	Helotiaceae	Allophylaria	Allophylaria subliciformis	270	0	0	0	0	acagagatcatgcccttcggggtagacctcccaccctttgttataccaacgaatgttgctttggcgagccgccctaggccgtcggcctcggctgacgcgtgctcgccagagaccccaaactctgtattagtgtcgtctgagtactatataatagttaa
116	Ascomycota	Eurotiomycetes	Eurotiales	Aspergillaceae	Aspergillus	Aspergillus penicillioides	361	0	0	0	0	accgagtgtttggatgccccttctcggggtgtccgtcctcccatccgtgtctatttgtaccctgttgcttcggcgggcccgcccttcgtggccgccggggggcttccctgcccccgggcccgtgcccgccggagacctcaaccatgaacactgtctgaaggttgcagtctgagtaccgatataaaaaatcgttaa
117	Ascomycota	Dothideomycetes	Cladosporiales	Cladosporiaceae	Cladosporium	Cladosporium herbarum	0	40	181	38	79	acaagaacgcccgggcttcggcctggttattcataaccctttgttgtccgactctgttgcctccggggcgaccctgccttcgggcgggggctccgggtggacacttcaaactcttgcgtaactttgcagtctgagtaaacttaattaataaattaa
118	Basidiomycota	Microbotryomycetes	Leucosporidiales	Leucosporidiaceae	Leucosporidium	Leucosporidium muscorum	279	0	0	0	0	agtgaatattagcgcatctacttgtagagcgtgacctccactttctaactctgtgcatttattggcggaagagacttgagcaatcgagtcttcttctcgcggctcattttataacactagttaaagtatgtaacgaaatatcgaaacaaaaaaa
119	Ascomycota	Dothideomycetes	Dothideales	Dothideaceae	Endoconidioma	Endoconidioma populi	245	0	0	0	0	aaagagttagggtcctagtggcccaacctccaaccctctgttgttaaaactaccttgttgctttggcgggaccgttcggtctccgagcgcgttaaccctcgggttggcgagcgcccgccagagtccaaccaaactcttgtattaaaccagtcgtctgagtataaaattttaattaaattaa
120	Ascomycota	Leotiomycetes	Leotiales	Tympanidaceae	Tympanis	Tympanis pithya	201	0	0	0	0	acagagaacctgcccttcggggtagatctcccaccctttgcttaccttacctttgttgctttggcaggcccgtccctcgggaccgccggcttcggctggcccgcgcctgccagaggaccccaaactcttgtttaattgtcgtctgagtaccaaaataataagttaa
121	Basidiomycota	Agaricomycetes	Boletales	Suillaceae	Suillus	Suillus grevillei	224	0	0	0	0	atcgaattataatccggcgaggggaaaggggggagttgtcgctggccttttacgaggcatgtgcacgctctccttggaacccttgccttatgggcgcggggcgacccgcgtcttcatatacctcttcgtgtagaaagtctttgaatgtttttactatcatcgagccgcgacttctaggagacgcggttctttgagacaaaagttattac
122	Basidiomycota	Agaricomycetes	Thelephorales	Thelephoraceae	Thelephora	Thelephora terrestris	214	0	0	0	0	actgaattgtcaaacgggttgttgctggccctcatagggggcatgtgcacgctctgtttacacatccactcacacctgtgcaccctctgtagttctatggtctgggggaccctgtcttccttctgtggttctacgtctttacacacacactgtaataaagttttatggaatgtacatcgcgtctaacgcaatacaatac
123	Ascomycota	Lecanoromycetes	Peltigerales	Peltigeraceae	Peltigera	Peltigera britannica	213	0	0	0	0	actgagggcgtgtgggttttaataactccgcgaaccccccaaccctttgtctatcatcctattatagtttgtttggggcacggtgttgtgggctttttaagtctaagaagactccaaaccaaatctcacggccccaaaagaaaaaactactcaagtttaaaactcaaatattatgttgtctgaaattaaataaaacaagcaa
124	Ascomycota	Eurotiomycetes	Eurotiales	Aspergillaceae	Aspergillus	Aspergillus penicillioides	84	0	0	0	0	accgagtgtttggacgcccccttctcgggggtgtccgtcctcccatccgtgtctattgtaccctgttgcttcggcgggcccgccctcttgtggccgccggggggcttcccttgcccccgggcccgcgcccgccggagacctcaaccattgaacactgtctgaaggttgcagtctgagtaccgataaacaaatcgttaa
125	Basidiomycota	Agaricomycetes	Agaricales	Cortinariaceae	Cortinarius	NA	205	0	0	0	0	attgaaataaacctgatgggttgttgctggctctccagggagcatgtgcacaccttgtcatctttatatctccacctgtgcactttttgtagaccttctcaggtctatgttgcttcattttaccccaatgtatgtcaatagaatgttgtgcctatgtaatatatac
126	Basidiomycota	Tremellomycetes	Tremellales	Bulleribasidiaceae	Dioszegia	Dioszegia hungarica	204	0	0	0	0	aataaatggcgaagctttcgagcctagcttttatcatcctatacacctgtgaactatttgccttcgggcaccaaacaaacataatgtaatgaatgtaatctactataataaatac
127	Basidiomycota	Agaricomycetes	Atheliales	Atheliaceae	Athelia	Athelia epiphylla	0	0	0	0	197	atcgaattataaggctttggctgtgctggcccctcggggcatgtgcacgtctctgcccgttaataccaaccaacccctgtgaaccaaccgtggggcgctctgtgatggagtcgtcccatgttttatcataaacaccgcatgtcttcagaatgtaaatctatatcctcgccctaaaaacgcgtcggtaaaaaaattaatac
128	Ascomycota	Dothideomycetes	Pleosporales	Didymellaceae	Didymella	Didymella rosea	0	29	167	0	0	acctagagttgcgggctttgcctgccatctcttacccatgtcttttgagtaccttcgtttcctcggcgggtccgcccgccgactggacaatttaaaccatttgcagttgcaatcagcgtctgaaaaaacataataattac
129	Ascomycota	Leotiomycetes	Helotiales	Dermateaceae	Pezicula	Pezicula radicicola	102	0	0	0	0	acagagactctgccctttgggtagacctcccaccctgtgtcgttatacctttgttgctttggcgggccgcggggcttaggccctgcccctggctccggctagggcgcgcccgccagaggacctcaaaacctgaatgttagtgtcgtctgagtactatataatagttaa
130	Basidiomycota	Agaricomycetes	Agaricales	Inocybaceae	Inocybe	Inocybe sindonia	0	30	110	0	0	atcgaataaacttgaacaggctgttgctggccctcctcatggggggattatgtgcacgcttgtctcatttttgttatttctccaactgtgcacattttgtagatcctggatggagctttatgaattttgattcgagtcgggactgctgtgcttcctattttgttgtgaagtcggctttcccttgcatcttccaggtctatgttattcacaacctctcaaatgtgtttagaatgttgaatcaggagctttttgcacctatataaatgaactatac
131	Ascomycota	Leotiomycetes	Helotiales	Lachnaceae	Lachnellula	Lachnellula flavovirens	178	0	0	0	0	acagagttcatgccctcacgggtagatctcccacccttgtatatataattatctgatgctttggcgggccgcgagcctagcttgcctgggtcctgcccggcgtgcccgccagaggaaacccaaactctgaatgttagtgtcgtctgagtactataaaatagttaa
132	Basidiomycota	Agaricomycetes	Agaricales	Hygrophoraceae	Hygrophorus	Hygrophorus speciosus	177	0	0	0	0	atagaattatttattggttgtagctggtcttcgcaagatgacaatgtgcacacctttattcatcaatcacaccctgtgcaccttttgtagactttgttgtctatgtttttcatatacacactccataaagtttagaatgttttggttttggaaataattaatac
133	Basidiomycota	Tremellomycetes	Tremellales	Bulleribasidiaceae	Dioszegia	Dioszegia rishiriensis	128	0	0	0	0	ataaaatgcagcttgctgcttctatatatcttacacctgtgaactattgccttcgggccaacaaacataatgtaacgaatgtaaattattataacaaaatat
134	Basidiomycota	Agaricomycetes	Russulales	Russulaceae	Lactarius	Lactarius rufus	118	0	0	0	0	atcgtacaaaatgtgagaggggcatgcgagggctgtcgctgactcaaagtcgtgcacgcccgagtgtgtcgcctcacataataatccatctcaccctttgtgcatcaccgcgtgggcacccctttgggatcatctcggagggggctcgcgttttcacacaaaaccccccttttaaaagtgtagaatgacctcatttatgcgctaacccgcaatcaatac
135	Ascomycota	Eurotiomycetes	Eurotiales	NA	NA	NA	117	0	0	0	0	actgagtgagggccctctgggtccaacctcccacccgtgtttattgtaccttgttgcttcggtgcgcccgcctcacggccgccggggggcttctgcccccgggtccgcgcgcaccggggacactattgaactctgtctgaagattgcagtctgagcataaactaaataagttaa

### Sheet: S3_Taxonomy
Table S3. Identified taxa.
division	class	order	family_name	genus	species
Ascomycota	Dothideomycetes	Cladosporiales	Cladosporiaceae	Cladosporium	Cladosporium herbarum
		Dothideales	Dothideaceae	Endoconidioma	Endoconidioma populi
			Saccotheciaceae	Aureobasidium	Aureobasidium leucospermi
		NA	Gloniaceae	Cenococcum	Cenococcum geophilum
		Pleosporales	Didymellaceae	Didymella	Didymella rosea
			Didymosphaeriaceae	Kalmusia	Kalmusia longispora
					Kalmusia variispora
				Paraphaeosphaeria	Paraphaeosphaeria michotii
			Melanommataceae	Alpinaria	Alpinaria rhododendri
				Muriformistrickeria	Muriformistrickeria rosae
		Venturiales	Venturiaceae	Fagicola	Fagicola fagi
				Venturia	Venturia catenospora
	Eurotiomycetes	Chaetothyriales	Herpotrichiellaceae	Capronia	Capronia pilosella
			Trichomeriaceae	Knufia	Knufia cryptophialidica
		Eurotiales	Aspergillaceae	Aspergillus	Aspergillus caesiellus
					Aspergillus fumigatus
					Aspergillus penicillioides
					Aspergillus versicolor
				Penicillium	Penicillium kongii
					Penicillium melinii
					Penicillium parviverrucosum
					Penicillium raistrickii
		Verrucariales	Verrucariaceae	Verrucaria	Verrucaria alpicola
	Lecanoromycetes	Lecanorales	Parmeliaceae	Alectoria	Alectoria ochroleuca
				Flavocetraria	Flavocetraria cucullata
		Peltigerales	Peltigeraceae	Peltigera	Peltigera britannica
					Peltigera leucophlebia
	Leotiomycetes	Erysiphales	Erysiphaceae	Podosphaera
		Helotiales	Dermateaceae	Pezicula	Pezicula radicicola
			Discinellaceae	Lemonniera	Lemonniera centrosphaera
				Pezoloma	Pezoloma marchantiae
			Helotiaceae	Allophylaria	Allophylaria subliciformis
			Hyaloscyphaceae	Hyaloscypha	Hyaloscypha finlandica
			Lachnaceae	Lachnellula	Lachnellula flavovirens
				Lachnum	Lachnum carneolum
					Lachnum fuscescens
			Mollisiaceae
			Sclerotiniaceae	Botrytis	Botrytis cinerea
		Leotiales	Leotiaceae	Alatospora	Alatospora acuminata
			Tympanidaceae	Tympanis	Tympanis pithya
		incert.	Pseudeurotiaceae	Pseudeurotium	Pseudeurotium desertorum
		Phacidiales	Phacidiaceae	Allantophomopsis	Allantophomopsis cytisporea
	Saccharomycetes	Saccharomycetales	Debaryomycetaceae	Debaryomyces
				Teunomyces	Candida sake
			Pichiaceae	Nakazawaea	Nakazawaea ernobii
				Pichia	Pichia membranifaciens
		Hypocreales	Nectriaceae	Cosmospora	Cosmospora viridescens
Basidiomycota	Agaricomycetes	Agaricales	Clavariaceae	Clavaria	Clavaria sphagnicola
			Cortinariaceae	Cortinarius	Cortinarius praestigiosus
				Phaeogalera	Phaeogalera stagnina
			Hygrophoraceae	Arrhenia	Arrhenia velutipes
				Hygrophorus	Hygrophorus speciosus
			Inocybaceae	Inocybe	Inocybe giacomi
					Inocybe lacera
					Inocybe mixtilis
					Inocybe multifolia
					Inocybe praetervisa
					Inocybe sindonia
					Inocybe whitei
				Inosperma	Inosperma calamistratum
					Inosperma geraniodorum
				Pseudosperma	Pseudosperma flavellum
					Pseudosperma sororium
			Physalacriaceae	Cylindrobasidium	Cylindrobasidium evolvens
			Schizophyllaceae	Schizophyllum	Schizophyllum commune
			Tricholomataceae	Clitocybe	Clitocybe nebularis
		Atheliales	Atheliaceae	Athelia	Athelia epiphylla
		Boletales	Suillaceae	Suillus	Suillus grevillei
					Suillus viscidus
		Hymenochaetales	Schizoporaceae	Hyphodontia	Hyphodontia pallidula
		Polyporales	Fomitopsidaceae	Fomitopsis	Fomitopsis betulina
			Polyporaceae	Trametes	Trametes hirsuta
		Russulales	Russulaceae	Lactarius	Lactarius rufus
				Russula	Russula alnetorum
					Russula pascua
		Thelephorales	Thelephoraceae	Thelephora	Thelephora terrestris
	Microbotryomycetes	Leucosporidiales	Leucosporidiaceae	Leucosporidium	Leucosporidium drummii
					Leucosporidium muscorum
		Sporidiobolales	Sporidiobolaceae	Rhodosporidiobolus	Rhodosporidiobolus colostri
					Rhodosporidiobolus odoratus
					Rhodosporidiobolus oreadorum
				Rhodotorula	Rhodotorula kratochvilovae
				Sporobolomyces	Sporobolomyces roseus
	Tremellomycetes	Cystofilobasidiales	Cystofilobasidiaceae	Cystofilobasidium	Cystofilobasidium infirmominiatum
		Filobasidiales	Filobasidiaceae	Filobasidium	Filobasidium oeirense
					Filobasidium wieringae
				Goffeauzyma	Goffeauzyma gilvescens
				Naganishia	Naganishia albida
					Naganishia antarctica
					Naganishia globosa
					Naganishia liquefaciens
			Piskurozymaceae	Piskurozyma	Piskurozyma capsuligena
				Solicoccozyma	Solicoccozyma aeria
					Solicoccozyma terricola
		Tremellales	Bulleribasidiaceae	Dioszegia	Dioszegia fristingensis
					Dioszegia hungarica
					Dioszegia rishiriensis
				Hannaella	Hannaella zeae
				Vishniacozyma	Vishniacozyma carnescens
					Vishniacozyma victoriae
		Trichosporonales	Trichosporonaceae	Cutaneotrichosporon	Cutaneotrichosporon curvatum
Mucoromycota	Glomeromycetes	Diversisporales	Acaulosporaceae	Acaulospora	Acaulospora nivalis
					Acaulospora punctata
			Diversisporaceae	Diversispora	Diversispora varaderana
	Mortierellomycetes	Mortierellales	Mortierellaceae	Gryganskiella	Gryganskiella fimbricystis
				Mortierella	Mortierella alpina
					Mortierella macrocystopsis
					Mortierella sarnyensis
					Mortierella zonata
				Podila	Podila horticola
					Podila humilis
	Mucoromycetes	Mucorales	Mucoraceae	Mucor	Mucor hiemalis
	Umbelopsidomycetes	Umbelopsidales	Umbelopsidaceae	Umbelopsis	Umbelopsis ramanniana
					Umbelopsis vinacea
Olpidiomycota	Olpidiomycetes	Olpidiales	Olpidiaceae	Olpidium	Olpidium brassicae

### Sheet: S4_EB
Table S4. Number of assigned reads (sum of replicates) of the five most abundant OTUs (genus level) in extraction blanks (EB) and non-template PCR controls (ntc) and in corresponding cumulative number in all DNA sample PCR replicates.
genus	reads in ntcs and EBs	read in samples
Aspergillus	36525	18319
Wickerhamomyces	36117	0
Gryganskiella	23865	206875
Candida	13680	0
Pichia	6597	0
